# Quantitative model suggests both intrinsic and contextual features contribute to the transcript coding ability determination in cells

**DOI:** 10.1101/2021.10.30.466534

**Authors:** Yu-Jian Kang, Jing-Yi Li, Lan Ke, Shuai Jiang, De-Chang Yang, Mei Hou, Ge Gao

## Abstract

Gene transcription and protein translation are two key steps of the “*central dogma*”. It is still a major challenge to quantitatively deconvolute factors contributing to the coding ability of transcripts in mammals. Here, we propose Ribosome Calculator (RiboCalc) for quantitatively modeling the coding ability of RNAs in human genome. In addition to effectively predicting the experimentally confirmed coding abundance via sequence and transcription features with high accuracy, RiboCalc provides interpretable parameters with biological information. Large-scale analysis further revealed a number of transcripts with a variety of coding ability for distinct types of cells (i.e., context-dependent coding transcripts, CDCTs), suggesting that, contrary to conventional wisdom, a transcript’s coding ability should be modeled as a continuous spectrum with a context-dependent nature.
