## Supplementary Table 1 for "Quantitative model suggests both intrinsic and contextual features contribute to the transcript coding ability determination in cells"

### Sheet: Sheet1
Supplementary Table 1 Ribo-seq data and the corresponding RNA-seq data used by RiboCalc
GEO ID	Year	Tissue/Cell line	Sample ID	TPM threshold	Ribo-seq SRA run ID	RNA-seq SRA run ID
GSE55195	2015	HEK 293T	SRR1173905	0.03397	SRR1173905	SRR1173906
		HEK 293T	SRX474113	0.575337	SRR1173909	SRR1173911
					SRR1173910	SRR1173912
GSE65912	2015	GM12878	SRR1803147	0.00065	SRR1803147	SRR1803196
					SRR1803148	SRR1803197
						SRR1803198
		GM12891	SRR1803151	0.002577	SRR1803151	SRR1803199
					SRR1803152	SRR1803200
						SRR1803201
		GM12892	SRR1803153	0.070573	SRR1803153	SRR1803202
					SRR1803154	SRR1803203
						SRR1803204
		GM19238	SRR1803186	2.54771	SRR1803186	SRR1803205
						SRR1803206
					SRR1803187	SRR1803207
		GM19239	SRR1803188	0.050764	SRR1803188	SRR1803208
					SRR1803189	SRR1803209
						SRR1803210
		GM19240	SRR1803190	0.163529	SRR1803190	SRR1803211
					SRR1803191	SRR1803212
						SRR1803213
GSE35469	2012	PC-3	SRR403883	0.809157	SRR403883	SRR403882
		PC-3	SRR403889	0.383956	SRR403889	SRR403888
GSE48785	2013	MM1.S	SRR931815	0.438643	SRR931815	SRR931814
GSE60426	2014	HEK 293T	SRR1551165	1.30751	SRR1551165	SRR1551164
		U-2 OS	SRR1551155	0.107023	SRR1551155	SRR1551154
GSE48933	2013	BJ	SRR935448	0.267676	SRR935448	SRR935450
			SRR935449	0.327259	SRR935449	SRR935451
		143B rho(0)	GSE48933	0.117025	SRR935454	SRR935456
					SRR935453
GSE51424	2014	nomal brain A	SRR1562539	3e-06	SRR1562539	SRR1562544
		nomal brain B	SRR1562540	0.231729	SRR1562540	SRR1562545
		nomal brain C	SRR1562541	0.707943	SRR1562541	SRR1562546
		tumor brain A	SRR1562542	0.082156	SRR1562542	SRR1562547
		tumor brain B	SRR1562543	0.289471	SRR1562543	SRR1562548
GSE61375	2014	MDA-MB-231	SRR1573939	0.138071	SRR1573939	SRR1573941
GSE45785	2013	BJ cells	SRR810100	0.262917	SRR810100	SRR810095
GSE65778	2015	HEK 293T	SRX870804	0.527808	SRR1795425	SRR1795409
					SRR1795426	SRR1795410
		HEK 293T	SRX870805	0.037619	SRR1795427	SRR1795411
					SRR1795428	SRR1795412
GSE52977	2014	HeLa	SRR1042900	0.285088	SRR1042900	SRR1042843
SRA099816	2015	HeLa G1 phase	SRR970490	0.182822	SRR970490	SRR970543
		HeLa G1 phase	SRR970538	0.040987	SRR970538	SRR970550
		HeLa S phase	SRR970561	0.134203	SRR970561	SRR970576
		HeLa S phase	SRR970565	0.045779	SRR970565	SRR970578
		HeLa M phase	SRR970587	0.148203	SRR970587	SRR970592
		HeLa M phase	SRR970588	0.052002	SRR970588	SRR970593
GSE67902	2015	RPE-1 G1 phase	SRR1976443	0.347127	SRR1976443	SRR1976449
		RPE-1 G1 phase	SRR1976444	0.132637	SRR1976444	SRR1976450
		RPE-1 G2 phase	SRR1976445	0.340834	SRR1976445	SRR1976451
		RPE-1 G2 phase	SRR1976446	0.233585	SRR1976446	SRR1976452
		RPE-1 M phase	SRR1976447	0.148729	SRR1976447	SRR1976453
		RPE-1 M phase	SRR1976448	0.658205	SRR1976448	SRR1976454
SRA160745	2014	HEK 293	SRR1630831	0.214911	SRR1630831	SRR1630838
GSE66810	2015	Macrophage	SRR1910731	0.952478	SRR1910731	SRR1910733
		Macrophage	SRR1910735	4.23153	SRR1910735	SRR1910737
GSE83493	2017	HeLa S3	SRR3680966	0.461535	SRR3680966	SRR3680957
		HeLa S3	SRR3680967	0.555633	SRR3680967	SRR3680958
		HeLa S3	SRR3680968	0.96513	SRR3680968	SRR3680959
		HeLa S3	SRR3680969	0.37971	SRR3680969	SRR3680960
GSE45833	2013	BJ	SRR627620	0.573931	SRR627620	SRR627536
		BJ	SRR627621	0.498159	SRR627621	SRR627537
		BJ	SRR627625	0.138614	SRR627625	SRR627542
GSE77317	2016	MDA-parental	SRR3130940	0.486344	SRR3130940	SRR3130942
		MDA-parental	SRR3130941	0.416087	SRR3130941	SRR3130943
GSE78961	2016	hESC.2	SRR3208885	0.138283	SRR3208885	SRR3208887
		hESC.2	SRR3208886	1.04273	SRR3208886	SRR3208888
		hESC.2	SRR3208897	0.168154	SRR3208897	SRR3208899
		hESC.2	SRR3208898	0.131907	SRR3208898	SRR3208900
		hESC.2	SRR3208864	0.164155	SRR3208864	SRR3208852
		hESC.2	SRR3208865	0.123935	SRR3208865	SRR3208853
		hESC.2	SRR3208870	0.171483	SRR3208870	SRR3208858
		hESC.2	SRR3208871	0.386707	SRR3208871	SRR3208859
GSE64962	2016	Fibroblast	SRR1758378	0.371639	SRR1758378	SRR1758372
		Fibroblast	SRR1758379	0.451576	SRR1758379	SRR1758373
GSE59096	2016	HEK 293T	SRR1507056	0.071374	SRR1507056	SRR1507045
