## Supplementary Table 7 for "Quantitative model suggests both intrinsic and contextual features contribute to the transcript coding ability determination in cells"

### Sheet: Sheet1
Supplementary Table 7 Feature coefficients of RiboCalc human, yeast and cell-specific models
Feaure class	Feature name	RiboCalc	GM12891	hESC.2	BJ	HeLa	HEK 293	Yeast
Translation Initiation	init_fold	-0.0132173	-0.0133769	-0.0153476	-0.00287655	-0.0452605	-0.0321174	-0.054151
	pwm_atg	-0.000256421	0	0	0	-0.00162948	0	.
	pwm_ctg	-0.0012712	-0.00384078	-3.09587e-05	0	-0.00311576	-0.00540018	.
	pwm_gtg	-0.00205254	-0.00127721	0	-0.00347594	-0.000248907	-0.00203564	.
	pwm_ttg	-0.00208025	0	0	0.00395631	0.000738465	0.00037912	.
Translation Elongation	AAA	-0.0112825	-0.00225347	0	0	0.0170344	0	0
	AAT	0.0147241	0	-0.00323398	0	0.0259545	0	-0.00697126
	AAG	0.0967779	0.217212	0.0208968	0.0593288	0.115074	0.0603725	0.0259781
	AAC	0.0453601	0.0150519	0.0169837	0	0.00411389	0.00350744	0.0106684
	ATA	-0.0125836	0	-0.0144194	0	0	-0.00727654	-0.0396763
	ATT	0.0165554	0.0767624	-0.00568622	0.0172784	0.0198153	0.0169652	0
	ATG	0.0955912	0.156943	0	0.0352252	0	0.0383205	0.00247374
	ATC	0.025548	0.0732767	0.0254447	0.0292302	0.0362728	0.0193053	0
	AGA	-0.00548798	0.029458	0	0.00699004	0	-0.022675	0
	AGT	-0.0460454	-0.0217185	-0.00873333	-0.0472543	-0.0202773	0	-0.00958913
	AGG	-0.06645	-0.0714352	-0.00440006	-0.0187065	-0.0342196	-0.0613651	-0.0118983
	AGC	-0.104304	-0.0432399	-0.0124836	-0.0387511	-0.105844	-0.0683269	0
	ACA	0.0166791	0	0	0	0.0202349	0.0121142	0
	ACT	0.0282065	0.0579811	0	0	0.00561152	0.00384802	0
	ACG	-0.0407989	0	0	-0.00953988	-0.0177681	0	-0.00913197
	ACC	0.0415712	0.00312851	0.0013924	0	0.0227543	0.0273158	0.00215576
	TAA	0.0723901	0.137563	0.0423022	0.0416932	0.00682691	0.0592613	0
	TAT	0.0155921	0.00453943	0.0043484	0.0350192	0	0.00986436	-0.0209017
	TAG	0.0463381	0	0	0.0374514	0.0411241	0	0.00093425
	TAC	0.0126071	0.00968805	0	0.0193803	0.00665423	0.0335707	0
	TTA	-0.0301364	-0.0511765	-0.0581754	-0.00612327	0	-0.0278876	-0.00188818
	TTT	-0.0303508	-0.0235741	-0.042735	0.0232994	0	-0.00917777	-0.0195004
	TTG	-0.000897229	0.0666043	-0.00121195	-0.00201219	0.00568133	-0.0468006	-0.00566589
	TTC	-0.0146207	-0.00819639	0	0.0511899	0	0	0
	TGA	0.00922416	0	-0.00723825	-0.00762021	0	0	0
	TGT	-0.0181422	-0.0137824	-0.0209036	-0.0491075	0	-0.0313275	-0.0127517
	TGG	-0.0213661	0.0640336	0	0.0853483	0	0	-0.0101218
	TGC	-0.0274631	-0.0429692	0	0	-0.0278319	0	-0.0374564
	TCA	-0.0264488	-0.064433	-0.0253085	-0.0594612	-0.0178273	-0.0519721	-0.0112207
	TCT	0.0158252	0	0	-0.00550882	-0.000148631	0	0.0171285
	TCG	-0.0140034	0.0238224	0	-0.0206331	-0.00539256	0.0113515	-0.021154
	TCC	0.00105213	-0.0314124	-0.0308088	-0.024408	0	-0.00256988	0
	GAA	0.024154	-0.0138985	0.0330385	0.00574834	0.0301266	0	0.0380577
	GAT	0.087803	0.115822	0.0203244	0.0819983	0.0956649	0.0346672	0.010184
	GAG	0.000131462	0.0110305	0	-0.0201666	-0.0183494	0	0.00634367
	GAC	0.00183311	0.051562	0.031035	-0.0284664	0	0	0
	GTA	0.0185911	0.000874413	0	0.00405708	0.0064696	0	0
	GTT	0.0425528	0.023074	-0.0262389	0	0.0199734	0.00846298	0
	GTG	0.0190914	0.00204908	0	0	0	-0.00225877	-0.000603968
	GTC	0.0151938	0	-0.00321341	0	0	-0.0189929	0
	GGA	0.0283992	0.0501944	0	0.0523145	0.0698353	0	-0.0119047
	GGT	0.0641205	0.107068	0.0105468	0.0201815	0.0304944	0.039726	0.0286085
	GGG	-0.0707267	-0.0191182	0.0170087	-0.00897239	-0.0569574	-0.0510307	0
	GGC	-0.00732047	0.00261713	0.03629	0.000527958	-0.00078065	0.0218985	0.0284569
	GCA	-0.0136318	0	0.0248597	0	-0.0136743	0	0
	GCT	0.0451469	0.0648504	0.028387	0.0637181	0.0335201	0.0260751	0.00362774
	GCG	-0.0408314	-0.00152801	0	0	0.00857458	0	0
	GCC	-0.0114239	-0.0143417	0	0	0	0.0451781	0.0231763
	CAA	-0.0356814	-0.00535245	-0.00619797	0	0	-0.00129369	0.0397238
	CAT	-0.0178338	-0.0294151	-0.0437175	-0.0252823	0	-0.0325969	-0.00741278
	CAG	0.00601558	0	0	-0.021995	-0.0120802	0.0102919	-0.027178
	CAC	-0.0359268	-0.0780686	-0.0446412	-0.0419886	-0.0190835	-0.047829	0
	CTA	0.00698894	-0.0275782	-0.0154347	0	0	-0.0104421	0.000617753
	CTT	0.0559881	-0.00589526	-0.0118992	0.0139177	0.0283784	-0.00269693	-0.041133
	CTG	-0.0192364	-0.00796035	0	0.0107833	-0.00283192	0	-0.011506
	CTC	-0.055362	-0.0204839	0	0	-0.0211335	-0.0243952	-0.0518926
	CGA	-0.00799822	0.0113897	0	-0.00133056	0	0	-0.0384728
	CGT	0.0150897	0.057751	0	0	0.0389205	0	0.0140763
	CGG	-0.0836767	-0.0614966	0	-0.0248561	-0.0565711	-0.0560618	-0.0241552
	CGC	0.013677	0.00876837	-0.0267066	-0.0137861	0	0.00307434	0
	CCA	-0.0197378	-0.113295	0.0079239	-0.0374093	-0.0455112	0.00921881	0.0206471
	CCT	-0.0183506	0	0.00404981	-0.0272746	-0.00201831	0	0
	CCG	-0.00358255	0	0	0	0	0.00629372	-0.00212004
	CCC	-0.000479207	-0.0536781	0.00202882	-0.065129	-0.0372005	0	-0.00213171
	ENC	-0.00578294	-0.00526292	0	0	0	0	-0.00607495
	CAI	0	0.0728735	0	0.00378517	0	0	0
	MTDR	0.0955493	0	0	0	-0.0268099	0	removed
Expression Abundance	RNA_TPM	0.622907	0.573998	0.737243	0.783259	0.759849	0.665881	0.8417
	AGO_number	0.0201611	0.00899219	0.0049446	0.0030064	0.00596438	0.0319606	.
	TargetScan_number	-0.0439876	-0.0631331	0	-0.0792772	-0.0278602	-0.0189701	.
Transcript Structure	3'UTR_length	-0.0877802	-0.165453	-0.0970196	-0.00171152	-0.0264356	-0.0889545	0.0297159
	3'UTR_GC	0.0766492	0.0329183	0.0669534	0	0	0.0509034	-0.014082
	5'UTR_length	-0.0138621	-0.0591386	0.0388284	-0.0317608	0	0.00769531	0.0423955
	5'UTR_GC	-0.0278869	-0.0565301	0	-0.0354779	-0.0212919	-0.00110425	-0.0280106
	CDS_length	0.0393563	0.0680218	0.0422888	0.108621	0.115917	0.0512359	removed
	Length	-0.184271	-0.140205	-0.216079	-0.0791683	-0.126806	-0.253553	-0.124748
Translation Regulators	MTOR	0.0184634	.	.	.	.	.	.
	EIF4G3	0.0571195	.	.	.	.	.	.
	EIF2B3	0.146212	.	.	.	.	.	.
	EIF2D	-0.0114279	.	.	.	.	.	.
	EIF4EBP2	0.0746567	.	.	.	.	.	.
	EIF5AL1	0.0263087	.	.	.	.	.	.
	NEURL1	-0.00742115	.	.	.	.	.	.
	NANOS1	0.0342304	.	.	.	.	.	.
	EIF3A	0.00647551	.	.	.	.	.	.
	EIF3F	0	.	.	.	.	.	.
	EIF4G2	0.00508776	.	.	.	.	.	.
	EIF3M	0	.	.	.	.	.	.
	EEF1G	0.0896341	.	.	.	.	.	.
	EIF1AD	-0.0373761	.	.	.	.	.	.
	EIF2S3B	-0.0362167	.	.	.	.	.	.
	TSFM	-0.0537747	.	.	.	.	.	.
	DENR	0.0589483	.	.	.	.	.	.
	C12orf65	0.0783827	.	.	.	.	.	.
	EIF2B1	0	.	.	.	.	.	.
	MTRF1	-0.152373	.	.	.	.	.	.
	EIF2S1	0	.	.	.	.	.	.
	EIF2B2	-0.0488821	.	.	.	.	.	.
	EIF5	0	.	.	.	.	.	.
	CYFIP1	0.0543779	.	.	.	.	.	.
	EIF2AK4	0	.	.	.	.	.	.
	EIF3J	0	.	.	.	.	.	.
	RPS27L	0.0416504	.	.	.	.	.	.
	IREB2	0	.	.	.	.	.	.
	H3BNC9	-0.0116913	.	.	.	.	.	.
	CPEB1	-0.0496481	.	.	.	.	.	.
	GSPT1	0.00119767	.	.	.	.	.	.
	EIF3C	0	.	.	.	.	.	.
	TUFM	-0.0024152	.	.	.	.	.	.
	AARS	0.00206224	.	.	.	.	.	.
	C1QBP	0	.	.	.	.	.	.
	EIF5A	0.0523392	.	.	.	.	.	.
	EIF4A1	0.000159216	.	.	.	.	.	.
	FXR2	0	.	.	.	.	.	.
	SHMT1	-0.0410364	.	.	.	.	.	.
	RARA	0.0918526	.	.	.	.	.	.
	EIF1	0	.	.	.	.	.	.
	IGF2BP1	0.0117912	.	.	.	.	.	.
	MRPL58	0	.	.	.	.	.	.
	MIF4GD	0	.	.	.	.	.	.
	EIF4A3	0	.	.	.	.	.	.
	TYMS	-0.116215	.	.	.	.	.	.
	CIRBP	-0.0749711	.	.	.	.	.	.
	EEF2	0	.	.	.	.	.	.
	EIF3G	-0.314532	.	.	.	.	.	.
	EIF3K	0.0116392	.	.	.	.	.	.
	SAMD4B	0.0163018	.	.	.	.	.	.
	RPS9	0.117018	.	.	.	.	.	.
	EIF2B4	0.00404957	.	.	.	.	.	.
	EIF2AK2	-0.0200038	.	.	.	.	.	.
	MTIF2	0.0746861	.	.	.	.	.	.
	PAIP2B	0.116629	.	.	.	.	.	.
	EIF2AK3	-0.0811507	.	.	.	.	.	.
	EIF5B	0.00427234	.	.	.	.	.	.
	BOLL	-0.0260423	.	.	.	.	.	.
	EEF1B2	0	.	.	.	.	.	.
	EIF4E2	-0.098332	.	.	.	.	.	.
	EIF2S2	-0.025623	.	.	.	.	.	.
	EIF6	0.00717832	.	.	.	.	.	.
	EEF1A2	-0.0101975	.	.	.	.	.	.
	AIRE	0.0575906	.	.	.	.	.	.
	EIF3D	0.0377832	.	.	.	.	.	.
	EIF3L	0.313999	.	.	.	.	.	.
	GTPBP1	-0.00714637	.	.	.	.	.	.
	DAZL	0.00568259	.	.	.	.	.	.
	TRIM71	-0.0309435	.	.	.	.	.	.
	EIF1B	0.00148535	.	.	.	.	.	.
	EIF4E3	0	.	.	.	.	.	.
	ABTB1	0.0308686	.	.	.	.	.	.
	EIF2A	-0.151245	.	.	.	.	.	.
	GFM1	0.00270691	.	.	.	.	.	.
	EIF5A2	0	.	.	.	.	.	.
	FXR1	0.00967444	.	.	.	.	.	.
	EIF2B5	-0.0208971	.	.	.	.	.	.
	EIF4G1	0	.	.	.	.	.	.
	IGF2BP2	0	.	.	.	.	.	.
	EIF4A2	0.0295486	.	.	.	.	.	.
	JAKMIP1	0	.	.	.	.	.	.
	CPEB2	-0.00771171	.	.	.	.	.	.
	EIF4E	-0.0933936	.	.	.	.	.	.
	GATB	0	.	.	.	.	.	.
	PAIP1	0.0339589	.	.	.	.	.	.
	DHX29	0	.	.	.	.	.	.
	GFM2	-0.0650372	.	.	.	.	.	.
	DHFR	0	.	.	.	.	.	.
	ETF1	-0.0333788	.	.	.	.	.	.
	PAIP2	0.00108242	.	.	.	.	.	.
	PURA	0	.	.	.	.	.	.
	EIF4EBP3	0	.	.	.	.	.	.
	RPS14	0.0776892	.	.	.	.	.	.
	LARP1	-0.0918961	.	.	.	.	.	.
	CPEB4	0.0217509	.	.	.	.	.	.
	EIF4E1B	-0.048435	.	.	.	.	.	.
	ABCF1	0.0312338	.	.	.	.	.	.
	GTPBP2	0	.	.	.	.	.	.
	EEF1A1	0	.	.	.	.	.	.
	HBS1L	0.0624629	.	.	.	.	.	.
	MTRF1L	-0.0877184	.	.	.	.	.	.
	EIF3B	0	.	.	.	.	.	.
	EIF2AK1	-0.0577075	.	.	.	.	.	.
	IGF2BP3	0.0177727	.	.	.	.	.	.
	EIF4H	0	.	.	.	.	.	.
	EIF4EBP1	0	.	.	.	.	.	.
	COPS5	-0.0191072	.	.	.	.	.	.
	PABPC1	0	.	.	.	.	.	.
	EIF3E	-0.087868	.	.	.	.	.	.
	EIF3H	0.015598	.	.	.	.	.	.
	AGO2	0	.	.	.	.	.	.
	EEF1D	-0.0918527	.	.	.	.	.	.
	EIF1AX	0.00231457	.	.	.	.	.	.
	EIF2S3	0.0300954	.	.	.	.	.	.
	RBM3	-0.0563528	.	.	.	.	.	.
	GSPT2	-0.0206336	.	.	.	.	.	.
	MCTS1	-0.0651963	.	.	.	.	.	.
	FMR1	0	.	.	.	.	.	.
	RPL10	-0.00534802	.	.	.	.	.	.
	EIF1AY	0.0205981	.	.	.	.	.	.
	DAZ1	0.0201628	.	.	.	.	.	.
	DAZ3	0.0054872	.	.	.	.	.	.
	DAZ4	-0.00385265	.	.	.	.	.	.
1. The feature names are listed in the following order: translation initiation, translation elongation, expression abundance, transcript structure, translation regulators.
2. The “.” in the table refer to no these features in the corresponding mode. For instance, features of translation regulators are unnecessary for cell-specific model.
3. The “removed” in the table refer to the features were removed for the existence of highly correlated features.
